# The pore-forming apolipoprotein APOL7C drives phagosomal rupture and antigen cross-presentation by dendritic cells

**DOI:** 10.1101/2023.08.11.553042

**Authors:** Gerone A. Gonzales, Song Huang, Jahanara Rajwani, Liam Wilkinson, Jenny A. Nguyen, Cassandra M. Wood, Irene Dinh, Melanie Moore, Eymi Cedeño, Saif Sikdar, Neil McKenna, Vincent Ebacher, Nicole L. Rosin, Matheus B. Carneiro, Bas Surewaard, Nathan C. Peters, Jeff Biernaskie, Douglas J. Mahoney, Robin M. Yates, Johnathan Canton

## Abstract

Type I conventional dendritic cells (cDC1s) are essential for the generation of protective cytotoxic T lymphocyte (CTL) responses against many types of viruses and tumours. They do so by internalizing antigens from virally infected or tumour cells and presenting them to CD8^+^ T cells in a process known as cross-presentation (XP). Despite the obvious biological importance of XP, the molecular mechanism(s) driving this process remain unclear. Here, we show that a cDC-specific pore-forming protein called apolipoprotein 7C (APOL7C) is upregulated in response to innate immune stimuli and is recruited to phagosomes. Strikingly, the association of APOL7C with phagosomes leads to phagosomal rupture, which in turn allows for the escape of engulfed protein antigens to the cytosol where they can be processed via the endogenous major histocompatibility complex (MHC) class I antigen processing pathway. We show that APOL7C recruitment to phagosomes is voltage-dependent and occurs in response to NADPH oxidase-induced depolarization of the phagosomal membrane. Our data indicate the presence of dedicated pore-forming apolipoproteins that mediate the delivery of phagocytosed proteins to the cytosol of activated cDC1s to facilitate MHC class I presentation of exogenous antigen and to regulate adaptive immunity.
