## Supplementary Table 1 for "The pore-forming apolipoprotein APOL7C drives phagosomal rupture and antigen cross-presentation by dendritic cells"

### Sheet: Sheet1
	Cluster 0	Cluster 1	Cluster 2	Cluster 3	Cluster 4	Cluster 5	Cluster 6	Cluster 7	Cluster 8	Cluster 9	Cluster 10	Cluster 11	Cluster 12	Cluster 13	Cluster 14	Cluster 15	Cluster 16	Cluster 17	Cluster 18	Cluster 19
1	Igkc	S100a6	Fscn1	Cst3	C1qa	Pclaf	Rps12	Pf4	Ffar2	Fabp5	Etv3	Ccl6	Mt2	Klk1	Trbc2	Gzma	Wfdc21	Ncl	Ace	Stfa2l1
2	Ebf1	Ccnd1	Ccl5	Ifi205	C1qb	Hmgb2	Rps8	Nrgn	Gpr141	Ccl5	Malat1	Ifitm1	Hemgn	Siglech	Cd3d	Nkg7	Iglv1	Fbl	Nupr1	Gm5483
3	Ighm	Ppp1r14a	AW112010	Tmsb10	Ctsb	Ptma	Rpl32	Ctla2a	Ccnd1	Tmem176b	Traf1	Ccl9	Car2	Gm21762	Cd3g	Gzmb	Vpreb3	Igkc	Ly6i	Slfn4
4	Iglc2	S100a4	Crip1	Tnni2	Spic	Tuba1b	Rpl36a	Ppbp	Rgs2	Tbc1d4	Tbc1d4	Gata2	Car1	Cox6a2	Cd3e	Prf1	Ighm	Hsp90aa1	Cx3cr1	Retnlg
5	Fcmr	Cyp4f16	Gadd45b	Irf8	Cd5l	Stmn1	Rps2	Gng11	Plbd1	Tmem123	Il4i1	Fosb	Hbb-bt	Ly6c2	Trac	Klre1	Ly6d	Nme1	Cd300ld	Csf3r
6	Ms4a1	Ms4a6c	Tmem123	Atpif1	Wfdc17	Tubb5	Rpl10a	Itga2b	Pld4	S100a4	Ccr7	Lilr4b	Hmgb3	Ctsl	Lef1	Klra8	Ms4a1	Ms4a1	Clec4a3	Hp
7	Fcer2a	Gm9733	Cxcl16	Psap	Ccr3	Top2a	Rpsa	Hba-a1	S100a4	Tmem176a	Relb	Ms4a2	Ncl	Ccr9	Bcl11b	Il2rb	Ebf1	Fcmr	Cebpb	Mmp9
8	Ly6d	Mcemp1	Ccr7	Clec9a	C1qc	Hist1h2ap	Rps18	Tsc22d1	Ms4a6c	Fscn1	Socs2	Cd200r3	Hba-a1	Bst2	Thy1	Klra7	Iglc1	Mat2a	Csf1r	Cxcr2
9	Cr2	Ifitm3	Tspan3	Naaa	Grn	Hist1h2ae	Rpl6	Thbs1	Ifitm6	Gnl2	Tmem123	Ccl3	Hspd1	Cd8b1	Ms4a4b	Klrb1c	Cd24a	Mettl1	Klf4	S100a8
10	Iglc3	Gpx1	Basp1	Lgals3	Apoe	Rrm1	Rpl15	Parvb	Fgr	Relb	Neat1	Cyp11a1	Blvrb	Irf8	Lck	Klra9	Malat1	Cr2	Spn	S100a9
11	Bcl11a	2900052N01Rik	Apol7c	Ldha	Hmox1	Hmgb1	Rack1	Itgb3	Chka	Cd63	Tmem176a	Csf1	Hsp90aa1	Mpeg1	Txk	Ncr1	Zeb2	Ddx21	Lyz2	Gda
12	Ly6a	Lst1	Asprv1	Plbd1	Vcam1	Hist1h1b	Rpl22l1	Clu	Grk3	Gadd45b	Cacnb3	Hdc	Dut	Grn	Gimap4	Cma1	Kcnq1ot1	Egr3	Itgal	Msrb1
13	Malat1	Gngt2	Laptm4b	Ppt1	Slc40a1	Nusap1	Plac8	Clec1b	Mdh2	Tspan3	Pcgf5	Cxcr2	Glrx5	Ly6a	Ms4a6b	Klrc2	Dnajc7	Pdcd11	Gngt2	Il1b
14	Gm30211	Mdh2	Cacnb3	Cycs	Slpi	H2afx	Rpl12	Cavin2	Cyp4f16	Tcf7	Ddhd1	Hgf	Hist1h1b	Rnase6	Slfn1	Ccl4	Bcl11a	Ppan	Ifitm3	Slpi
15	Kcnq1ot1	Rgs2	Cd63	Tlr3	Fcna	Cenpw	Npm1	Alox12	Cd7	Cxcl16	Dusp5	Emilin2	Hba-a2	Lair1	Trbc1	Ms4a4b	Iglc2	Nfkbid	Cybb	Slfn1
16	Xist	Ifitm6	Net1	Cxcl9	Cfp	Ube2c	Eef1g	Gp9	Itgax	Mcemp1	Cd83	Mcpt8	Metap2	Tcf4	Il7r	Lgals1	Iglc3	Nop58	Msrb1	S100a6
17	Iglc1	Klrd1	Pfkfb3	Cadm1	Csf1r	Dut	Iglc2	Gp5	Adam23	Etv3	Slc4a8	Fxyd5	Hbb-bs	Pltp	Tcf7	Klra4	Igkc	Dkc1	Ifngr1	Ccl6
18	Vpreb3	Skint3	Gclc	Rab7b	Mafb	Birc5	Iglc3	Itga6	Kit	Il4i1	Chka	Csf2rb	Cpox	Dnajc7	Lat	Klrd1	Chchd10	Gnl3	Nr4a1	Tnfaip2
19	Mzb1	Gm5547	Vim	Mpeg1	Axl	Mki67	Mif	Treml1	Nav1	Apol7c	H2-M2	Egr1	Mt1	Lgals1	Dapl1	Ahnak	Hivep3	Kcnq1ot1	Ms4a6c	Ifitm2
20	Id3	Ffar2	Serpinb6b	Cd36	Adgre1	Cks1b	Mzb1	Prkar2b	Rnd3	Anxa3	Gm26917	Jun	Mgst3	Rell1	Cd8b1	Klrk1	Gm30211	Iglc1	Pglyrp1	Dusp1
